# Whole-Genome Population Genomics Reveals Lineage Structure and Adaptive Potential of *Philaenus spumarius*, the Principal Vector of *Xylella fastidiosa* in Europe

**DOI:** 10.64898/2025.12.12.693891

**Authors:** Roberto Biello, Sam T. Mugford, Thomas C. Mathers, Qun Liu, The Spittlebug Consortium, Saskia A. Hogenhout

## Abstract

*Philaenus spumarius* (L.), the meadow spittlebug, is the principal European vector of *Xylella fastidiosa*. This xylem-feeding insect has a broad host range, ecological plasticity, and mobility, making it an efficient vector across diverse landscapes. Yet, major gaps remain in understanding its genetic diversity, migration patterns, and local adaptation, limiting effective control of *X. fastidiosa* outbreaks. To address these gaps, we worked with a global network of researchers and citizen scientists to assemble a geographically and ecologically diverse collection of *P. spumarius* samples. We generated a chromosome-level genome assembly for *P. spumarius* and high-quality assemblies for four related spittlebug species, providing a robust genomic framework for evolutionary and epidemiological studies. Resequencing 430 *P. spumarius* individuals from across the globe uncovered boreal, temperate, and semi-arid lineages shaped by geography and climate. The lineages vary in reproductive isolation and in the degree of mito-nuclear divergence. Iberian populations grouped with an individual identified as *P. tesselatus* contributing to regional genetic complexity. Genomic scans identified loci under selection in Apulian populations, including signatures in sulfotransferase (SULT) genes potentially linked to behavioural plasticity, host plant specialisation, or insecticide resistance in olive-growing regions. Migration analyses indicated limited long-distance dispersal but strong local connectivity, consistent with the rapid regional spread of *X. fastidiosa*. Together, these findings reveal the lineage structure and adaptive potential of *P. spumarius*, the key vector of *X. fastidiosa* in Europe. They underscore the importance of targeted surveillance of locally adapted populations and provide genomic tools for monitoring vector dynamics and mitigating emerging disease risks.
