## Supplementary material for "Whole-Genome Population Genomics Reveals Lineage Structure and Adaptive Potential of *Philaenus spumarius*, the Principal Vector of *Xylella fastidiosa* in Europe": Table S1, Table S2, Table S3, Table S4, Table S5, Table S6, Table S7, Table S8

### Sheet: Contents
Supplementary Tables for:
Whole-Genome Population Genomics Reveals Lineage Structure and Adaptive Potential of Philaenus spumarius, the Principal Vector of Xylella fastidiosa in Europe
Roberto Biello, Sam T. Mugford, Thomas C. Mathers, Qun Liu, The Spittlebug Consortium, Saskia A. Hogenhout*
*Correspondence: saskia.hogenhout@jic.ac.uk
This excel file contains the following tables:
Table S1. Genome annotation statistics of Philaenus spumarius, P. tesselatus, P. maghresignus, Aphrophora alni, Cercopis vulnerata and Callitettix versicolor.
Table S2.Transposable element annotations of Philaenus spumarius, P. tesselatus, P. maghresignus, Aphrophora alni, Cercopis vulnerata and Callitettix versicolor.
Table S3. Insect genomes used for phylogenomic analysis.
Table S4. Overall summary statistics for OrthoFinder gene family clustering of proteomes for Auchenorrhyncha species listed in Table S3.
Table S5. Summary statistics for OrthoFinder gene family clustering of proteomes for each of the Auchenorrhyncha species listed in Table S3.
Table S6. Gene duplication numbers in Auchenorrhyncha species listed in Table S3.
Table S7. Metadata of insects used for genome sequencing.
Table S8. Metadata of insects used for genome resequencing in P. spumarius population structure analyses.

### Sheet: Table_S1
Table S1. Genome annotation statistics of Philaenus spumarius, P. tesselatus, P. maghresignus, Aphrophora alni, Cercopis vulnerata and Callitettix versicolor.
Statistics	P. spumarius	P. tesselatus	P. maghresignus	A. alni	C. vulnerata	C. versicolor
Number of genes	29776	24644	24205	18715	20955	21954
Number of transcripts	39156	32542	31945	25791	26196	28082
Complete BUSCOs (C)	2,438 (97.2%)	2,467 (98.3%)	2,454 (97.8%)	2,439 (97.2%)	2,345 (93.4%)	2,396 (95.4%)
Complete and single-copy BUSCOs (S)	2,246 (86.7%)	2,246 (89.5%)	2,374 (94.6%)	2,366 (94.3%)	2,282 (90.9%)	2,340 (93.2%)
Complete and duplicated BUSCOs (D)	263	221	80	73	63	56
Fragmented BUSCOs (F)	27	18	26	10	82	12
Missing assembly BUSCOs (M)	45	25	30	61	83	102
Total BUSCO groups searched	2510	2510	2510	2510	2510	2510

### Sheet: Table_S2
Table S2. Transposable element annotations of Philaenus spumarius, P. tesselatus, P. maghresignus, Aphrophora alni, Cercopis vulnerata and Callitettix versicolor.
	P. spumarius			P. tesselatus			P. maghresignus			A. alni			C. vulnerata			C. versicolor
	number of elements	length occupied (bp)	% of sequence	number of elements	length occupied (bp)	% of sequence	number of elements	length occupied (bp)	% of sequence	number of elements	length occupied (bp)	% of sequence	number of elements	length occupied (bp)	% of sequence	number of elements	length occupied (bp)	% of sequence
SINEs	7947	1474331	0.06	11820	1745617	0.06	6238	1082239	0.04	5719	1139076	0.07	0	0	0	948	388723	0.04
LINEs	239721	112911052	4.28	321124	133516881	4.77	303977	129126185	4.71	333521	108745081	6.41	263614	58278034	7.77	219145	84327907	8.65
LTR elements	55411	71150258	2.7	65239	112798956	4.03	90117	149714056	5.46	28403	33581571	1.98	2892	2533265	0.34	12339	6141263	0.63
DNA elements	705062	252134077	9.57	624769	232500192	8.3	613514	234908400	8.57	406023	115232608	6.79	75407	27202727	3.63	198920	77743837	7.97
Unclassified	3628555	1143642885	43.39	4038030	1099440626	39.26	3616480	1013001443	36.95	2155385	475736241	28.03	968461	155142473	20.68	1376113	283838772	29.11
Small RNA	42671	9038094	0.34	47953	9182338	0.33	33585	6955911	0.25	31347	4115367	0.24	23461	2485659	0.33	142095	21736399	2.23
Satellites	830	660997	0.03	2	497	0	252	144991	0.01	160	102076	0.01	730	190222	0.03	11253	960077	0.1
Simple repeats	340632	16350723	0.62	327168	15179897	0.54	325221	17317375	0.63	492114	28048044	1.65	360059	19064160	2.54	382972	33937190	3.48
Low complexity	64702	3299582	0.13	59230	3011452	0.11	58058	3067794	0.11	78016	3917416	0.23	34381	1758697	0.23	33168	1975898	0.2

### Sheet: Table_S3
Table S3. Insect genomes used for phylogenomic analysis. For each species the taxon ID used in the orthofinder analysis is given.
Species	Suborder	Superfamily	Assembly	NCBI/ENA/RefSeq	ID	Reference
Philaenus spumarius	Auchenorrhyncha	Cercopoidea	PhSpu.JIC.v2	PRJNA1299764	PhSpu	This study
Philaenus tesselatus	Auchenorrhyncha	Cercopoidea	PhTes.JIC.v1	PRJNA1299764	PhTes	This study
Philaenus maghresignus	Auchenorrhyncha	Cercopoidea	PhMag.JIC.v1	PRJNA1299764	PhSpu	This study
Aphrophora alni	Auchenorrhyncha	Cercopoidea	ApAln.JIC.v1	PRJNA1299764	ApAln	This study
Callitettix versicolor	Auchenorrhyncha	Cercopoidea	ASM2260645v1	GCA_022606455.1	CaVer	Chen et al. 2022
Cercopis vulnerata	Auchenorrhyncha	Cercopoidea	CeVul.JIC.v1	PRJNA1299764	CeVul	This study
Homalodisca vitripennis	Auchenorrhyncha	Membranacoidea	UT_GWSS_2.1	GCF_021130785.1	HoVit	University of Texas at Austin
Macrosteles quadrilineatus	Auchenorrhyncha	Membranacoidea	UCM_ALF_1.0	GCF_028750875.1	MaQua	Vasquez et al. 2024
Nephotettix cincticeps	Auchenorrhyncha	Membranacoidea	ASM2337572v1	GCA_023375725.1	NeCin	Yan et al. 2021
Laodelphax striatellus	Auchenorrhyncha	Fulgoroidea	ASM1714139v1	GCA_017141395.1	LaStr	Ma et al. 2021
Nilaparvata lugens	Auchenorrhyncha	Fulgoroidea	ASM1435652v1	GCF_014356525.2	NiLug	Ma et al. 2021
Sogatella furcifera	Auchenorrhyncha	Fulgoroidea	ASM1714138v1	GCA_017141385.1	SoFur	Ma et al. 2021
Halyomorpha halys	Heteroptera	Pentatomoidea	Hhal_2.0	GCF_000696795.2	HaHal	The i5k Initiative
Nezara viridula	Heteroptera	Pentatomoidea	PGI_NEZAVIv3	GCA_928085145.1	NeVir	Rothamsted Research
Adelphocoris suturalis	Heteroptera	Cimicoidea	ASM3076298v1	GCA_030762985.1	AdSut	Xu et al. 2023
Eriosoma lanigerum	Sternorryncha	Aphidoidea	WAA_JIC_1.0	GCA_013282895.1	ErLan	Biello et al. 2021
Myzus persicae	Sternorryncha	Aphidoidea	Mpersicae_clone_G006	/	MyPer	Mathers et al. 2021; Liu et al. 2024

### Sheet: Table_S4
Table S4. Overall summary statistics for OrthoFinder gene family clustering of proteomes for Auchenorrhyncha species listed in Table S3.
Statistics
Number of species	12
Number of genes	255662
Number of genes in orthogroups	236619
Number of unassigned genes	19043
Percentage of genes in orthogroups	92.6
Percentage of unassigned genes	7.4
Number of orthogroups	22454
Number of species-specific orthogroups	2818
Number of genes in species-specific orthogroups	11539
Percentage of genes in species-specific orthogroups	4.5
Mean orthogroup size	10.5
Median orthogroup size	9
G50 (assigned genes)	14
G50 (all genes)	14
O50 (assigned genes)	4961
O50 (all genes)	5641
Number of orthogroups with all species present	6117
Number of single-copy orthogroups	731

### Sheet: Table_S5
Table S5. Summary statistics for OrthoFinder gene family clustering of proteomes for each of the Auchenorrhyncha species listed in Table S3.
	ApAln	CaVer	CeVul	HoVit	LaStr	MaQua	NeCin	NiLug	PhMag	PhSpu	PhTes	SoFur
Number of genes	18715	21954	20955	21809	16160	23333	16817	20414	24205	29776	24644	16880
Number of genes in orthogroups	17863	16347	17637	20434	15212	22584	15763	19631	23101	28245	23779	16023
Number of unassigned genes	852	5607	3318	1375	948	749	1054	783	1104	1531	865	857
Percentage of genes in orthogroups	95.4	74.5	84.2	93.7	94.1	96.8	93.7	96.2	95.4	94.9	96.5	94.9
Percentage of unassigned genes	4.6	25.5	15.8	6.3	5.9	3.2	6.3	3.8	4.6	5.1	3.5	5.1
Number of orthogroups containing species	12006	11457	12274	10965	11270	11411	10802	11287	13877	14477	13912	11303
Percentage of orthogroups containing species	53.5	51	54.7	48.8	50.2	50.8	48.1	50.3	61.8	64.5	62	50.3
Number of species-specific orthogroups	182	335	176	489	110	493	192	314	132	201	103	91
Number of genes in species-specific orthogroups	995	1232	566	1980	474	2340	607	1556	382	653	390	364
Percentage of genes in species-specific orthogroups	5.3	5.6	2.7	9.1	2.9	10	3.6	7.6	1.6	2.2	1.6	2.2

### Sheet: Table_S6
Table S6. Gene duplication numbers in Auchenorrhyncha species listed in Table S3.
Species	Duplications (all)	Duplications (50% support)
PhMag	3851	3851
NeCin	3481	3481
HoVit	7744	7744
SoFur	2984	2984
CaVer	2834	2834
NiLug	6659	6659
CeVul	2920	2920
MaQua	9303	9303
ApAln	3692	3692
PhTes	3804	3804
PhSpu	6268	6268
LaStr	2324	2324

### Sheet: Table_S7
Table S7. Metadata of insects used for genome sequencing.
Species	Location	Latitude	Longitude	Sex	Year
P. spumarius	Fontanelas, Sintra, Portugal	38°50'15.75"N	9°25'20.77"W	F	2018
P. tesselatus	Portugal	/	/	F	2019
P. maghresignus	Portugal	/	/	F	2019
A. alni	Knepp, Sussex, UK	/	/	F	2020
C. vulnerata	Sussex, UK	/	/	/	2019

### Sheet: Table_S8
Table S8. Metadata of insects used for genome resequencing in P. spumarius population structure analyses.
ID	Area	Longitude	Latitude	ID	NCBI biosample_accession
a0116	England	0.327449	51.2462	116	SAMN50564044
a0117	England	0.327449	51.2462	117	SAMN50564045
a0118	England	0.327449	51.2462	118	SAMN50564046
a0127	England	0.327449	51.2462	127	SAMN50564047
a0128	England	0.327449	51.2462	128	SAMN50564048
a0129	England	0.327449	51.2462	129	SAMN50564049
a0140	England	0.327449	51.2462	140	SAMN50564051
a0141	England	0.327449	51.2462	141	SAMN50564052
a0142	England	0.327449	51.2462	142	SAMN50564053
a0151	England	0.327449	51.2462	151	SAMN50564054
a0153	England	0.327449	51.2462	153	SAMN50564055
a0162	England	0.327449	51.2462	162	SAMN50564056
a0163	England	0.327449	51.2462	163	SAMN50564057
a0164	England	0.327449	51.2462	164	SAMN50564058
a0172	England	0.327449	51.2462	172	SAMN50564059
a0173	England	0.327449	51.2462	173	SAMN50564060
a0174	England	0.327449	51.2462	174	SAMN50564061
a0185	England	0.327449	51.2462	185	SAMN50564062
a0186	England	0.327449	51.2462	186	SAMN50564063
a0187	England	0.327449	51.2462	187	SAMN50564064
a0196	England	1.08476	52.6502	196	SAMN50564065
a0198	England	1.08476	52.6502	198	SAMN50564066
a0201	England	1.08476	52.6502	201	SAMN50564067
a0208	England	1.08476	52.6502	208	SAMN50564068
a0211	England	1.08476	52.6502	211	SAMN50564069
a0218	England	1.08476	52.6502	218	SAMN50564070
a0219	England	1.08476	52.6502	219	SAMN50564071
a0220	England	1.08476	52.6502	220	SAMN50564072
a0235	England	1.08535	52.6671	235	SAMN50564073
a0246	England	1.08747	52.6668	246	SAMN50564074
a0269	England	1.08747	52.6668	269	SAMN50564075
a0270	England	1.08747	52.6668	270	SAMN50564076
a0279	England	1.09013	52.6499	279	SAMN50564077
a0286	England	1.08747	52.6668	286	SAMN50564079
a0290	England	1.09013	52.6499	290	SAMN50564080
a0431	England	-0.880131	54.0825	431	SAMN50564081
a0432	England	-0.880131	54.0825	432	SAMN50564082
a0435	England	-0.880131	54.0825	435	SAMN50564083
a0436	England	-0.880131	54.0825	436	SAMN50564084
a0441	England	-0.879071	54.0822	441	SAMN50564085
a0449	England	-0.878322	54.0816	449	SAMN50564086
a0453	England	-0.878322	54.0816	453	SAMN50564087
a0530	England	-0.116963	50.8581	530	SAMN50564088
a0535	England	-0.116963	50.8581	535	SAMN50564089
a0536	England	-0.119253	50.8577	536	SAMN50564090
a0566	England	-0.87935	54.0832	566	SAMN50564091
a0569	England	-0.878322	54.0816	569	SAMN50564092
a0570	England	-0.878322	54.0816	570	SAMN50564093
a0576	England	-0.879071	54.0822	576	SAMN50564094
a0577	England	-0.879071	54.0822	577	SAMN50564095
a0579	Wales	-3.38951	51.7584	579	SAMN50564096
a0580	Wales	-3.38951	51.7584	580	SAMN50564097
a0581	Wales	-3.38951	51.7584	581	SAMN50564098
a0587	Wales	-3.38895	51.7597	587	SAMN50564099
a0588	Wales	-3.38895	51.7597	588	SAMN50564100
a0589	Wales	-3.38895	51.7597	589	SAMN50564101
a0593	Wales	-3.3858	51.7602	593	SAMN50564102
a0594	Wales	-3.3858	51.7602	594	SAMN50564103
a0595	Wales	-3.3858	51.7602	595	SAMN50564104
a0604	Wales	-3.38738	51.7598	604	SAMN50564105
a0605	Wales	-3.38738	51.7598	605	SAMN50564106
a0606	Wales	-3.38738	51.7598	606	SAMN50564107
a0608	England	-0.115961	50.8583	608	SAMN50564108
a0609	England	-0.115961	50.8583	609	SAMN50564109
a0610	England	-0.115961	50.8583	610	SAMN50564110
a0614	England	-0.116963	50.8581	614	SAMN50564111
a0615	England	-0.116963	50.8581	615	SAMN50564112
a0617	England	-0.116963	50.8581	617	SAMN50564113
a0622	England	-0.119253	50.8577	622	SAMN50564114
a0623	England	-0.119253	50.8577	623	SAMN50564115
a0624	England	-0.119253	50.8577	624	SAMN50564116
a0630	England	-0.122456	50.8558	630	SAMN50564117
a0631	England	-0.122456	50.8558	631	SAMN50564118
a0632	England	-0.122456	50.8558	632	SAMN50564119
a0638	England	-0.120615	50.8592	638	SAMN50564120
a0639	England	-0.120615	50.8592	639	SAMN50564121
a0640	England	-0.120615	50.8592	640	SAMN50564122
a0648	England	1.09013	52.6499	648	SAMN50564123
a0649	England	1.09013	52.6499	649	SAMN50564124
a0650	England	1.09013	52.6499	650	SAMN50564125
a0691	England	1.08476	52.6502	691	SAMN50564126
a0692	England	1.08476	52.6502	692	SAMN50564127
a0693	England	1.08476	52.6502	693	SAMN50564128
a0732	England	1.08535	52.6671	732	SAMN50564129
a0733	England	1.08535	52.6671	733	SAMN50564130
a0735	England	1.08535	52.6671	735	SAMN50564131
a0745	England	1.08747	52.6668	745	SAMN50564132
a0746	England	1.08747	52.6668	746	SAMN50564133
a0747	England	1.08747	52.6668	747	SAMN50564134
a0848	Portugal_Central	-9.45214	38.887	848	SAMN50564135
a0849	Portugal_Central	-9.45214	38.887	849	SAMN50564136
a0850	Portugal_Central	-9.45214	38.887	850	SAMN50564137
a0851	Scotland	-3.35428	56.1761	851	SAMN50564138
a0852	Scotland	-3.35428	56.1761	852	SAMN50564139
a0853	Scotland	-3.35428	56.1761	853	SAMN50564140
a0857	Scotland	-3.35994	56.1766	857	SAMN50564141
a0858	Scotland	-3.35994	56.1766	858	SAMN50564142
a0859	Scotland	-3.35994	56.1766	859	SAMN50564143
a0861	Scotland	-3.36065	56.1741	861	SAMN50564144
a0862	Scotland	-3.36065	56.1741	862	SAMN50564145
a0863	Scotland	-3.36065	56.1741	863	SAMN50564146
a0870	Scotland	-3.357	51.7602	870	SAMN50564147
a0871	Scotland	-3.357	56.1756	871	SAMN50564148
a0872	Scotland	-3.357	56.1756	872	SAMN50564149
a1267	England	-0.879071	54.0822	1267	SAMN50564150
a1268	England	-0.879071	54.0822	1268	SAMN50564151
a1269	England	-0.879071	54.0822	1269	SAMN50564152
a1272	England	-0.879071	54.0822	1272	SAMN50564153
a1273	England	-0.879071	54.0822	1273	SAMN50564154
a1274	England	-0.879071	54.0822	1274	SAMN50564155
a1277	England	-0.879071	54.0822	1277	SAMN50564156
a1278	England	-0.879071	54.0822	1278	SAMN50564157
a1279	England	-0.879071	54.0822	1279	SAMN50564158
a1282	England	-0.879071	54.0822	1282	SAMN50564159
a1283	England	-0.879071	54.0822	1283	SAMN50564160
a1284	England	-0.879071	54.0822	1284	SAMN50564161
a1672	England	-2.515	52.7063	1672	SAMN50564162
a1673	England	-2.515	52.7063	1673	SAMN50564163
a1675	England	-2.515	52.7063	1675	SAMN50564164
a1679	England	-2.515	52.7063	1679	SAMN50564165
a1709	England	-0.876507	53.2145	1709	SAMN50564166
a1710	England	-0.876507	53.2145	1710	SAMN50564167
a1711	England	-0.876507	53.2145	1711	SAMN50564168
a1719	England	-2.27733	52.208	1719	SAMN50564169
a1721	England	-2.27733	52.208	1721	SAMN50564170
a1724	England	-2.27733	52.208	1724	SAMN50564171
a1725	England	-2.27733	52.208	1725	SAMN50564172
a1732	England	-0.474949	51.3133	1732	SAMN50564173
a1733	England	-0.474949	51.3133	1733	SAMN50564174
a1734	England	-0.474949	51.3133	1734	SAMN50564175
a1790	England	-0.474949	51.3133	1790	SAMN50564176
a1791	England	-0.474949	51.3133	1791	SAMN50564177
a1792	England	-0.474949	51.3133	1792	SAMN50564178
a1795	England	1.02045	52.081	1795	SAMN50564179
a1796	England	1.02045	52.081	1796	SAMN50564180
a1798	England	1.02045	52.081	1798	SAMN50564181
a1800	England	1.02045	52.081	1800	SAMN50564182
a1806	England	0.187536	52.1397	1806	SAMN50564183
a1807	England	0.187536	52.1397	1807	SAMN50564184
a1810	England	0.187536	52.1397	1810	SAMN50564185
a1811	England	0.187536	52.1397	1811	SAMN50564186
a1818	England	-1.0638	53.5676	1818	SAMN50564187
a1819	England	-1.0638	53.5676	1819	SAMN50564188
a1830	England	-0.845764	51.2812	1830	SAMN50564189
a1834	England	-0.845764	51.2812	1834	SAMN50564190
a1835	England	-0.845764	51.2812	1835	SAMN50564191
a1836	England	-0.845764	51.2812	1836	SAMN50564192
a1840	England	-0.845764	51.2812	1840	SAMN50564193
a1841	England	-0.845764	51.2812	1841	SAMN50564194
a1888	England	-2.80732	51.4532	1888	SAMN50564195
a1890	England	-2.80732	51.4532	1890	SAMN50564196
a1893	England	-2.80732	51.4532	1893	SAMN50564197
a1894	England	-2.80732	51.4532	1894	SAMN50564198
a1910	Spain_Central	-3.81998	40.9265	1910	SAMN50564199
a1911	Spain_Central	-3.81998	40.9265	1911	SAMN50564200
a1912	Spain_Central	-3.81998	40.9265	1912	SAMN50564201
a1913	Spain_Central	-3.81998	40.9265	1913	SAMN50564202
a1920	Spain_Central	-3.90832	40.6224	1920	SAMN50564203
a1921	Spain_Central	-3.90832	40.6224	1921	SAMN50564204
a1922	Spain_Central	-3.90832	40.6224	1922	SAMN50564205
a1923	Spain_Central	-3.90832	40.6224	1923	SAMN50564206
a1930	England	-5.07332	50.2724	1930	SAMN50564207
a1931	England	-5.07332	50.2724	1931	SAMN50564208
a1934	England	-5.07332	50.2724	1934	SAMN50564209
a1935	England	-5.07332	50.2724	1935	SAMN50564210
a1967	England	-0.271843	52.5775	1967	SAMN50564211
a1968	England	-0.271843	52.5775	1968	SAMN50564212
a1970	England	-0.271843	52.5775	1970	SAMN50564213
a1972	England	-0.271843	52.5775	1972	SAMN50564214
a1977	England	-2.09108	51.7292	1977	SAMN50564215
a1978	England	-2.09108	51.7292	1978	SAMN50564216
a1979	England	-2.09108	51.7292	1979	SAMN50564217
a1980	England	-2.09108	51.7292	1980	SAMN50564218
a2022	USA_East	-71.2781	43.6458	2022	SAMN50564219
a2023	USA_East	-71.2781	43.6458	2023	SAMN50564220
a2024	USA_East	-71.2781	43.6458	2024	SAMN50564221
a2026	USA_East	-71.2781	43.6458	2026	SAMN50564222
a2027	USA_East	-71.2781	43.6458	2027	SAMN50564223
a2038	England	-1.55739	52.386	2038	SAMN50564224
a2041	England	-1.55739	52.386	2041	SAMN50564225
a2048	England	-1.50452	52.1064	2048	SAMN50564226
a2052	Scotland	-3.23106	56.2901	2052	SAMN50564227
a2054	Scotland	-3.23106	56.2901	2054	SAMN50564228
a2058	Scotland	-3.23106	56.2901	2058	SAMN50564229
a2060	Scotland	-3.23106	56.2901	2060	SAMN50564230
a2137	England	-1.061	53.9658	2137	SAMN50564231
a2143	England	-0.849094	54.0772	2143	SAMN50564232
a2145	England	-0.849094	54.0772	2145	SAMN50564233
a2189	England	-1.93637	53.6854	2189	SAMN50564234
a2191	England	-1.93637	53.6854	2191	SAMN50564235
a2193	England	-1.93637	53.6854	2193	SAMN50564236
a2194	England	-1.93637	53.6854	2194	SAMN50564237
a2220	Sardinia	9.29112	40.5689	2220	SAMN50564238
a2221	Sardinia	9.29112	40.5689	2221	SAMN50564239
a2222	Sardinia	9.29112	40.5689	2222	SAMN50564240
a2223	Sardinia	9.29112	40.5689	2223	SAMN50564241
a2224	Sardinia	9.29112	40.5689	2224	SAMN50564242
a2240	Italy_North	10.9528	46.2656	2240	SAMN50564243
a2242	Italy_North	10.9528	46.2656	2242	SAMN50564244
a2247	Italy_North	10.9528	46.2656	2247	SAMN50564245
a2249	Italy_North	10.9528	46.2656	2249	SAMN50564246
a2250	Italy_North	11.2189	46.1439	2250	SAMN50564247
a2253	Italy_North	11.2189	46.1439	2253	SAMN50564248
a2254	Italy_North	11.2189	46.1439	2254	SAMN50564249
a2258	Italy_North	11.2189	46.1439	2258	SAMN50564250
a2259	Italy_North	11.1423	46.2059	2259	SAMN50564251
a2261	Italy_North	11.1423	46.2059	2261	SAMN50564252
a2263	Italy_North	11.1423	46.2059	2263	SAMN50564253
a2268	Italy_North	11.1423	46.2059	2268	SAMN50564254
a2312	England	-1.07051	53.9497	2312	SAMN50564255
a2315	England	-1.07051	53.9497	2315	SAMN50564256
a2316	Italy_South	17.241	40.5472	2316	SAMN50564257
a2317	Italy_South	17.241	40.5472	2317	SAMN50564258
a2318	Italy_South	17.241	40.5472	2318	SAMN50564259
a2319	Italy_South	17.241	40.5472	2319	SAMN50564260
a2320	Italy_South	17.241	40.5472	2320	SAMN50564261
a2321	Italy_South	17.241	40.5472	2321	SAMN50564262
a2322	Italy_South	17.241	40.5472	2322	SAMN50564263
a2323	Italy_South	17.2377	40.7247	2323	SAMN50564264
a2325	Italy_South	17.2377	40.7247	2325	SAMN50564265
a2326	Italy_South	17.2377	40.7247	2326	SAMN50564266
a2327	Italy_South	17.2377	40.7247	2327	SAMN50564267
a2333	Italy_South	17.2302	40.8777	2333	SAMN50564268
a2334	Italy_South	17.2302	40.8777	2334	SAMN50564269
a2336	Italy_South	17.2302	40.8777	2336	SAMN50564270
a2337	Italy_South	17.2302	40.8777	2337	SAMN50564271
a2338	Italy_South	17.2302	40.8777	2338	SAMN50564272
a2339	Italy_South	17.2302	40.8777	2339	SAMN50564273
a2360	Italy_South	16.2033	41.2022	2360	SAMN50564274
a2361	Italy_South	16.2033	41.2022	2361	SAMN50564275
a2362	Italy_South	16.2033	41.2022	2362	SAMN50564276
a2363	Italy_South	16.2033	41.2022	2363	SAMN50564277
a2370	Sicily	14.681	36.9442	2370	SAMN50564278
a2371	Sicily	14.681	36.9442	2371	SAMN50564279
a2372	Sicily	14.681	36.9442	2372	SAMN50564280
a2373	Sicily	14.681	36.9442	2373	SAMN50564281
a2374	Sicily	14.681	36.9442	2374	SAMN50564282
a2379	Italy_South	18.0585	40.0168	2379	SAMN50564283
a2380	Italy_South	18.0585	40.0168	2380	SAMN50564284
a2381	Italy_South	18.0585	40.0168	2381	SAMN50564285
a2382	Italy_South	18.0585	40.0168	2382	SAMN50564286
a2389	Italy_South	16.9092	40.8749	2389	SAMN50564287
a2390	Italy_South	16.9092	40.8749	2390	SAMN50564288
a2391	Italy_South	16.9092	40.8749	2391	SAMN50564289
a2392	Italy_South	16.9092	40.8749	2392	SAMN50564290
a2456	Poland	19.9011	50.0243	2456	SAMN50564291
a2458	Poland	19.9011	50.0243	2458	SAMN50564292
a2459	Poland	19.9011	50.0243	2459	SAMN50564293
a2460	Poland	19.8972	50.0241	2460	SAMN50564294
a2462	Poland	19.8972	50.0241	2462	SAMN50564295
a2509	England	-1.2484	50.5871	2509	SAMN50564296
a2519	England	-1.5481	50.7871	2519	SAMN50564297
a2520	England	-1.5481	50.7871	2520	SAMN50564298
a2604	France_South	3.1404	42.5236	2604	SAMN50564299
a2605	France_South	3.1404	42.5236	2605	SAMN50564300
a2606	France_South	3.1404	42.5236	2606	SAMN50564301
a2607	France_South	3.1404	42.5236	2607	SAMN50564302
a2608	France_South	3.1404	42.5236	2608	SAMN50564303
a2613	Germany	8.10891	49.2003	2613	SAMN50564304
a2614	Germany	8.10891	49.2003	2614	SAMN50564305
a2615	Germany	8.10891	49.2003	2615	SAMN50564306
a2616	Germany	8.10891	49.2003	2616	SAMN50564307
a2617	Germany	8.10891	49.2003	2617	SAMN50564308
a2706	Italy_North	11.116	46.072	2706	SAMN50564309
a2707	Italy_North	11.116	46.072	2707	SAMN50564310
a2708	Italy_North	11.116	46.072	2708	SAMN50564311
a2709	Italy_North	11.116	46.072	2709	SAMN50564312
a2710	France_South	5.48352	44.1356	2710	SAMN50564313
a2711	France_South	5.48352	44.1356	2711	SAMN50564314
a2712	France_South	5.48352	44.1356	2712	SAMN50564315
a2713	France_South	5.48352	44.1356	2713	SAMN50564316
a2715	Italy_North	7.68657	45.0691	2715	SAMN50564317
a2716	Italy_North	7.68657	45.0691	2716	SAMN50564318
a2717	Italy_North	7.68657	45.0691	2717	SAMN50564319
a2718	Italy_North	7.68657	45.0691	2718	SAMN50564320
a2719	Italy_North	7.68657	45.0691	2719	SAMN50564321
a2728	Italy_North	8.34514	44.172	2728	SAMN50564322
a2729	Italy_North	8.34514	44.172	2729	SAMN50564323
a2731	Italy_North	8.34514	44.172	2731	SAMN50564324
a2749	Italy_North	8.1008	44.0839	2749	SAMN50564325
a2750	Italy_North	8.1008	44.0839	2750	SAMN50564326
a2758	Italy_North	8.1008	44.0839	2758	SAMN50564327
a2759	Italy_North	8.1008	44.0839	2759	SAMN50564328
a2779	Italy_North	8.89234	44.8209	2779	SAMN50564329
a2780	Italy_North	8.89234	44.8209	2780	SAMN50564330
a2781	Italy_North	8.89234	44.8209	2781	SAMN50564331
a2782	Italy_North	8.89234	44.8209	2782	SAMN50564332
a2792	Italy_North	11.6316	45.2906	2792	SAMN50564333
a2793	Italy_North	11.6316	45.2906	2793	SAMN50564334
a2794	Italy_North	11.6316	45.2906	2794	SAMN50564335
a2795	Italy_North	11.6316	45.2906	2795	SAMN50564336
a2813	Italy_Cent	14.0472	42.3968	2813	SAMN50564337
a2814	Italy_Cent	14.0472	42.3968	2814	SAMN50564338
a2815	Italy_Cent	14.0472	42.3968	2815	SAMN50564339
a2816	Italy_Cent	14.0472	42.3968	2816	SAMN50564340
a2819	Greece	23.8072	38.0908	2819	SAMN50564341
a2820	Greece	23.8072	38.0908	2820	SAMN50564342
a2821	Greece	23.8072	38.0908	2821	SAMN50564343
a2822	Greece	23.8072	38.0908	2822	SAMN50564344
a2823	Greece	23.8072	38.0908	2823	SAMN50564345
a2824	Greece	23.8072	38.0908	2824	SAMN50564346
a2850	France_Central	5.82608	43.1646	2850	SAMN50564347
a2858	France_South	2.13323	43.3925	2858	SAMN50564348
a2859	France_South	5.82608	43.1646	2859	SAMN50564349
a2860	France_South	5.82608	43.1646	2860	SAMN50564350
a2864	France_South	2.13323	43.3925	2864	SAMN50564351
a2868	France_South	5.82608	43.1646	2868	SAMN50564352
a2873	France_South	2.13323	43.3925	2873	SAMN50564353
a2874	France_South	2.13323	43.3925	2874	SAMN50564354
a2894	Corsica	8.83306	41.7052	2894	SAMN50564355
a2895	Corsica	8.83306	41.7052	2895	SAMN50564356
a2896	Corsica	8.83306	41.7052	2896	SAMN50564357
a2897	Corsica	8.83306	41.7052	2897	SAMN50564358
a2914	France_West	-0.532573	42.7963	2914	SAMN50564359
a2915	France_West	-0.532573	42.7963	2915	SAMN50564360
a2916	France_West	-0.532573	42.7963	2916	SAMN50564361
a2917	France_West	-0.532573	42.7963	2917	SAMN50564362
a2919	France_North	-2.65397	48.5247	2919	SAMN50564363
a2920	France_North	-2.65397	48.5247	2920	SAMN50564364
a2921	France_North	-2.65397	48.5247	2921	SAMN50564365
a2924	France_Central	3.82988	48.5608	2924	SAMN50564366
a2925	France_Central	3.82988	48.5608	2925	SAMN50564367
a2926	France_Central	3.82988	48.5608	2926	SAMN50564368
a2927	France_Central	3.82988	48.5608	2927	SAMN50564369
a2929	Italy_North	11.5595	46.5667	2929	SAMN50564370
a2930	Italy_North	11.5595	46.5667	2930	SAMN50564371
a2934	Italy_North	11.5595	46.5667	2934	SAMN50564372
a2941	Italy_North	11.6174	46.5408	2941	SAMN50564373
a2942	Italy_North	11.6174	46.5408	2942	SAMN50564374
a2943	Italy_North	11.6174	46.5408	2943	SAMN50564375
a2944	Italy_North	11.6174	46.5408	2944	SAMN50564376
a2945	Italy_North	11.6174	46.5408	2945	SAMN52826154
a2946	Italy_North	11.2635	46.4551	2946	SAMN50564377
a2947	Italy_North	11.2635	46.4551	2947	SAMN50564378
a2955	Italy_North	11.2635	46.4551	2955	SAMN50564379
a2956	Italy_North	11.2635	46.4551	2956	SAMN50564380
a2968	Italy_Cent	14.6332	41.1264	2968	SAMN50564381
a2969	Italy_Cent	14.6332	41.1264	2969	SAMN50564382
a2974	Italy_Cent	14.6332	41.1264	2974	SAMN50564383
a2975	Italy_Cent	14.6332	41.1264	2975	SAMN50564384
a3003	Croatia	16.6367	45.9561	3003	SAMN50564385
a3004	Croatia	16.6367	45.9561	3004	SAMN50564386
a3005	Croatia	16.6367	45.9561	3005	SAMN50564387
a3006	Croatia	16.6367	45.9561	3006	SAMN50564388
a3007	Croatia	16.6367	45.9561	3007	SAMN50564389
a3008	Croatia	16.6367	45.9561	3008	SAMN50564390
a3025	New_Zealand	172.491	-43.6417	3025	SAMN50564391
a3029	New_Zealand	172.491	-43.6417	3029	SAMN50564392
a3034	New_Zealand	172.491	-43.6417	3034	SAMN50564393
a3050	USA_West	-122.866	38.5342	3050	SAMN50564394
a3051	USA_West	-122.866	38.5342	3051	SAMN50564395
a3052	USA_West	-122.866	38.5342	3052	SAMN50564396
a3060	USA_West	122.958	38.5175	3060	SAMN50564397
a3061	USA_West	122.958	38.5175	3061	SAMN50564398
a3062	USA_West	122.958	38.5175	3062	SAMN50564399
a3072	USA_West	-122.302	37.8647	3072	SAMN50564400
a3090	USA_West	-122.426	37.7311	3090	SAMN50564401
a3111	USA_West	-122.871	38.1386	3111	SAMN50564402
a3117	Scotland	-5.9451	56.5168	3117	SAMN50564403
a3118	Scotland	-5.9451	56.5168	3118	SAMN50564404
a3119	Scotland	-5.7763	56.4967	3119	SAMN50564405
a3120	Scotland	-5.7763	56.4967	3120	SAMN50564406
a3121	Scotland	-5.7763	56.4967	3121	SAMN50564407
a3158	Portugal_North	-6.75952	41.8064	3158	SAMN50564408
a3160	Portugal_North	-6.75952	41.8064	3160	SAMN50564409
a3161	Portugal_North	-6.75952	41.8064	3161	SAMN50564410
a3168	Portugal_North	-8.53338	41.4071	3168	SAMN50564411
a3169	Portugal_North	-8.53338	41.4071	3169	SAMN50564412
a3170	Portugal_North	-8.53338	41.4071	3170	SAMN50564413
a3171	Portugal_North	-8.53338	41.4071	3171	SAMN50564414
a3178	Spain_South	-1.10952	38.6143	3178	SAMN50564415
a3179	Spain_South	-1.10952	38.6143	3179	SAMN50564416
a3180	Spain_South	-1.10952	38.6143	3180	SAMN50564417
a3181	Spain_South	-1.10952	38.6143	3181	SAMN50564418
a3218	Spain_South	-1.13447	37.9747	3218	SAMN50564419
a3219	Spain_South	-1.13447	37.9747	3219	SAMN50564420
a3220	Spain_South	-1.13447	37.9747	3220	SAMN50564421
a3221	Spain_South	-1.13447	37.9747	3221	SAMN50564422
a3228	Spain_South	-1.14576	37.9421	3228	SAMN50564423
a3229	Spain_South	-1.14576	37.9421	3229	SAMN50564424
a3230	Spain_South	-1.14576	37.9421	3230	SAMN50564425
a3231	Spain_South	-1.14576	37.9421	3231	SAMN50564426
a3258	Spain_South	-1.49165	37.8889	3258	SAMN50564427
a3259	Spain_South	-1.49165	37.8889	3259	SAMN50564428
a3260	Spain_South	-1.49165	37.8889	3260	SAMN50564429
a3261	Spain_South	-1.49165	37.8889	3261	SAMN50564430
a3334	Scotland	-7.40197	57.1876	3334	SAMN50564431
a3335	Scotland	-7.40197	57.1876	3335	SAMN50564432
a3336	Scotland	-7.40197	57.1876	3336	SAMN50564433
a3337	Scotland	-7.40197	57.1876	3337	SAMN50564434
a3338	Scotland	-7.40197	57.1876	3338	SAMN50564435
a3372	Scotland	-2.13393	57.1691	3372	SAMN50564436
a3373	Scotland	-2.13393	57.1691	3373	SAMN50564437
a3374	Scotland	-2.13393	57.1691	3374	SAMN50564438
a3375	Scotland	-2.13393	57.1691	3375	SAMN50564439
a3376	Scotland	-2.13393	57.1691	3376	SAMN50564440
a3381	Wales	-4.08981	53.2947	3381	SAMN50564441
a3382	Wales	-4.08981	53.2947	3382	SAMN50564442
a3383	Wales	-4.08981	53.2947	3383	SAMN50564443
a3384	Wales	-4.08981	53.2947	3384	SAMN50564444
a3385	Wales	-4.08981	53.2947	3385	SAMN50564445
a3387	England	-2.87868	53.7786	3387	SAMN50564446
a3388	England	-2.87868	53.7786	3388	SAMN50564447
a3389	England	-2.87868	53.7786	3389	SAMN50564448
a3390	England	-2.87868	53.7786	3390	SAMN50564449
a3391	England	-2.87868	53.7786	3391	SAMN50564450
a3419	Scotland	-3.89402	57.1144	3419	SAMN50564451
a3420	Scotland	-3.89402	57.1144	3420	SAMN50564452
a3421	Scotland	-3.89402	57.1144	3421	SAMN50564453
a3422	Scotland	-3.89402	57.1144	3422	SAMN50564454
a3423	Scotland	-3.89402	57.1144	3423	SAMN50564455
a3446	Scotland	-1.18608	60.582	3446	SAMN50564456
a3447	Scotland	-1.18608	60.582	3447	SAMN50564457
a3454	North_Ireland	-6.22793	54.7031	3454	SAMN50564458
a3455	North_Ireland	-6.22793	54.7031	3455	SAMN50564459
a3456	North_Ireland	-6.22793	54.7031	3456	SAMN50564460
a3457	North_Ireland	-6.22793	54.7031	3457	SAMN50564461
a3458	North_Ireland	-6.22793	54.7031	3458	SAMN50564462
a3519	North_Ireland	-6.75952	41.8064	3519	SAMN52826155
aAZ01	Azores	-25.495	37.7733	AZ01	SAMN50564463
aAZ02	Azores	-25.495	37.7733	AZ02	SAMN50564464
aAZ04	Azores	-25.495	37.7733	AZ04	SAMN50564465
aAZ10	Azores	-25.495	37.7733	AZ10	SAMN50564466
aFin26	Finland	24.451	62.2518	Fin26	SAMN50564473
aFN03	Finland	24.451	62.2518	FN03	SAMN50564467
aFN09	Finland	24.451	62.2518	FN09	SAMN50564468
aGR17	Greece	22.6214	38.5356	GR17	SAMN50564469
aTK05	Turkey	32.8863	40.8164	TK05	SAMN50564470
aTK10	Turkey	32.8863	40.8164	TK10	SAMN50564471
aTK19	Turkey	32.8863	40.8164	TK19	SAMN50564472
